# Competition constrains parasite adaptation to thermal heterogeneity

**DOI:** 10.1101/2025.09.28.679032

**Authors:** Samuel TE Greenrod, Daniel Cazares, Weronika Slesak, Tobias E Hector, R. Craig MacLean, Kayla C King

## Abstract

Temporal thermal heterogeneity is expected to favour intermediate, generalist phenotypes that can maintain growth across a broad thermal range but have sub-optimal growth at any single temperature. Yet, thermal variation typically occurs in the presence of additional selection pressures which may interact to constrain adaptation to temperature. We propagated competing lytic viral parasites (bacteriophages ϕ14-1 and ϕLUZ19) of *Pseudomonas aeruginosa* under fluctuating temperatures (37-42°C) in monoculture and in co-culture. Without competition, fluctuating temperatures favoured intermediate thermal phenotypes in the phage ϕ14-1 and resulted in more variable evolutionary outcomes compared to static conditions. However, co-selection from fluctuating temperatures and competition led to restricted thermal adaptation, slower evolutionary rates, and fewer putative adaptive mutations in the ϕLUZ19 competitor. Our study highlights the potential for reduced adaptive capacity in interacting communities amidst global climate change.
