## Supplementary table for "Competition constrains parasite adaptation to thermal heterogeneity"

### Sheet: Sheet1
Table S1. Mutations with frequency > 20% in fluctuating evolved phage genomes.
Phage	Competition status	Replicate	Mutation position	Mutation type	Mutation	Frequency	Gene description
Phage 14-1	Monoculture	2	22889	INS	​+ACCAAAGAG	0.338138	hypothetical protein
Phage 14-1	Monoculture	3	6005	INS	+TGG	0.233698	minor head protein
Phage 14-1	Monoculture	3	10177	INS	​+CATCGCCAAGAC	0.213605	hypothetical protein
Phage 14-1	Monoculture	3	17227	INS	​+CATGGGCATCAC	0.331999	hypothetical protein
Phage 14-1	Monoculture	3	24893	INS	+GCCCGGACT	0.316554	hypothetical protein
Phage 14-1	Monoculture	3	29090	INS	​+TACAGCAC	0.316554	hypothetical protein
Phage 14-1	Monoculture	5	13109	INS	​+ACCGACCATG	0.233926	hypothetical protein
Phage 14-1	Monoculture	5	47943	DEL	Δ1 bp	1	hypothetical protein
Phage 14-1	Monoculture	5	55879	INS	​+CTTCCGGATGGT	0.210574	hypothetical protein
Phage 14-1	Monoculture	6	37330	INS	​+CCGATAGCGACC	0.214865	polynucleotide kinase/phosphorylase
Phage 14-1	Monoculture	6	47943	DEL	Δ1 bp	1	hypothetical protein
Phage 14-1	Monoculture	6	47959	SNP	A→C	0.200173	hypothetical protein
Phage 14-1	Co-culture	1	47943	DEL	Δ1 bp	1	hypothetical protein
Phage 14-1	Co-culture	1	47955	SNP	G→T	0.243372	hypothetical protein
Phage 14-1	Co-culture	1	47957	SNP	A→T	0.238174	hypothetical protein
Phage 14-1	Co-culture	1	47959	SNP	A→C	0.246479	hypothetical protein
Phage 14-1	Co-culture	2	47955	SNP	G→T	0.225354	hypothetical protein
Phage 14-1	Co-culture	2	47957	SNP	A→T	0.221526	hypothetical protein
Phage 14-1	Co-culture	2	47959	SNP	A→C	0.225458	hypothetical protein
Phage 14-1	Co-culture	3	23234	INS	​+CCTAGAACAGC	0.206885	hypothetical protein
Phage 14-1	Co-culture	3	47943	DEL	Δ1 bp	1	hypothetical protein
Phage 14-1	Co-culture	3	47955	SNP	G→T	0.272524	hypothetical protein
Phage 14-1	Co-culture	3	47957	SNP	A→T	0.266686	hypothetical protein
Phage 14-1	Co-culture	3	47959	SNP	A→C	0.276794	hypothetical protein
Phage 14-1	Co-culture	4	47943	DEL	Δ1 bp	1	hypothetical protein
Phage 14-1	Co-culture	4	47955	SNP	G→T	0.206027	hypothetical protein
Phage 14-1	Co-culture	4	47957	SNP	A→T	0.202702	hypothetical protein
Phage 14-1	Co-culture	4	47959	SNP	A→C	0.205004	hypothetical protein
Phage 14-1	Co-culture	4	63330	SNP	C→T	0.209796	tail sheath
Phage 14-1	Co-culture	5	47943	DEL	Δ1 bp	1	hypothetical protein
Phage 14-1	Co-culture	5	47955	SNP	G→T	0.234216	hypothetical protein
Phage 14-1	Co-culture	5	47957	SNP	A→T	0.228733	hypothetical protein
Phage 14-1	Co-culture	5	47959	SNP	A→C	0.236105	hypothetical protein
Phage 14-1	Co-culture	6	47943	DEL	Δ1 bp	1	hypothetical protein
Phage LUZ19	Monoculture	1	34506	SNP	C→A	1	tail fiber protein
Phage LUZ19	Monoculture	1	34582	SNP	C→A	1	tail fiber protein
Phage LUZ19	Monoculture	1	34954	SNP	T→C	1	tail fiber protein
Phage LUZ19	Monoculture	1	35404	SNP	G→A	1	tail fiber protein
Phage LUZ19	Monoculture	1	40324	INS	​+CTAGC	0.389096	hypothetical protein
Phage LUZ19	Monoculture	2	6673	SNP	T→G	0.268081	nucleotidyltransferase
Phage LUZ19	Monoculture	2	24541	SNP	G→A	0.79101	tail protein
Phage LUZ19	Monoculture	2	34506	SNP	C→A	1	tail fiber protein
Phage LUZ19	Monoculture	2	34582	SNP	C→A	1	tail fiber protein
Phage LUZ19	Monoculture	2	34954	SNP	T→C	1	tail fiber protein
Phage LUZ19	Monoculture	2	35404	SNP	G→A	1	tail fiber protein
Phage LUZ19	Monoculture	2	40324	INS	​+CTAGC	0.418232	hypothetical protein
Phage LUZ19	Monoculture	3	5227	SNP	C→A	0.334801	DNA primase
Phage LUZ19	Monoculture	3	34507	SNP	A→G	1	tail fiber protein
Phage LUZ19	Monoculture	3	34582	SNP	C→A	1	tail fiber protein
Phage LUZ19	Monoculture	3	34866	SNP	G→C	1	tail fiber protein
Phage LUZ19	Monoculture	3	35404	SNP	G→A	1	tail fiber protein
Phage LUZ19	Monoculture	3	35446	SNP	T→A	0.631113	tail fiber protein
Phage LUZ19	Monoculture	4	6673	SNP	T→G	0.625168	nucleotidyltransferase
Phage LUZ19	Monoculture	4	24553	SNP	A→C	0.277237	tail protein
Phage LUZ19	Monoculture	4	34506	SNP	C→A	1	tail fiber protein
Phage LUZ19	Monoculture	4	34582	SNP	C→A	1	tail fiber protein
Phage LUZ19	Monoculture	4	34954	SNP	T→C	1	tail fiber protein
Phage LUZ19	Monoculture	4	35404	SNP	G→A	1	tail fiber protein
Phage LUZ19	Monoculture	4	40322	INS	​+GGCTA	0.353176	hypothetical protein
Phage LUZ19	Monoculture	5	6673	SNP	T→G	0.328354	nucleotidyltransferase
Phage LUZ19	Monoculture	5	34506	SNP	C→A	1	tail fiber protein
Phage LUZ19	Monoculture	5	34582	SNP	C→A	1	tail fiber protein
Phage LUZ19	Monoculture	5	34954	SNP	T→C	1	tail fiber protein
Phage LUZ19	Monoculture	5	35404	SNP	G→A	1	tail fiber protein
Phage LUZ19	Monoculture	5	40324	INS	​+CTAGC	0.355479	hypothetical protein
Phage LUZ19	Monoculture	6	22788	SNP	C→T	0.608761	tail tubular protein A
Phage LUZ19	Monoculture	6	24541	SNP	G→A	0.200041	tail protein
Phage LUZ19	Monoculture	6	34332	SNP	A→G	0.668974	tail fiber protein
Phage LUZ19	Monoculture	6	34506	SNP	C→A	1	tail fiber protein
Phage LUZ19	Monoculture	6	34582	SNP	C→A	1	tail fiber protein
Phage LUZ19	Monoculture	6	34603	SNP	A→G	0.914165	tail fiber protein
Phage LUZ19	Monoculture	6	34954	SNP	T→C	1	tail fiber protein
Phage LUZ19	Monoculture	6	35404	SNP	G→A	1	tail fiber protein
Phage LUZ19	Monoculture	6	40327	INS	​+GCCTT	0.335851	hypothetical protein
Phage LUZ19	Co-culture	1	34506	SNP	C→A	0.828719	tail fiber protein
Phage LUZ19	Co-culture	1	34582	SNP	C→A	0.448564	tail fiber protein
Phage LUZ19	Co-culture	2	34332	SNP	A→G	0.234818	tail fiber protein
Phage LUZ19	Co-culture	2	34506	SNP	C→A	0.427733	tail fiber protein
Phage LUZ19	Co-culture	2	34582	SNP	C→A	0.565241	tail fiber protein
Phage LUZ19	Co-culture	2	35404	SNP	G→A	0.233273	tail fiber protein
Phage LUZ19	Co-culture	3	34506	SNP	C→A	0.501679	tail fiber protein
Phage LUZ19	Co-culture	3	34507	SNP	A→G	0.207214	tail fiber protein
Phage LUZ19	Co-culture	3	34582	SNP	C→A	0.451499	tail fiber protein
Phage LUZ19	Co-culture	3	35404	SNP	G→A	0.309199	tail fiber protein
Phage LUZ19	Co-culture	4	34506	SNP	C→A	0.521178	tail fiber protein
Phage LUZ19	Co-culture	4	34560	SNP	G→A	0.23415	tail fiber protein
Phage LUZ19	Co-culture	4	34582	SNP	C→A	0.371091	tail fiber protein
Phage LUZ19	Co-culture	4	35404	SNP	G→A	0.239502	tail fiber protein
Phage LUZ19	Co-culture	5	34506	SNP	C→A	0.569012	tail fiber protein
Phage LUZ19	Co-culture	5	34582	SNP	C→A	0.481411	tail fiber protein
Phage LUZ19	Co-culture	6	34506	SNP	C→A	0.547481	tail fiber protein
Phage LUZ19	Co-culture	6	34560	SNP	G→A	0.294579	tail fiber protein
Phage LUZ19	Co-culture	6	34582	SNP	C→A	0.402518	tail fiber protein
